# Exosome-mediated delivery of microRNAs by root-knot nematodes

**DOI:** 10.1101/2025.08.19.671007

**Authors:** M Willow H Maxwell, Alex Papp, Bharat Rohilla, Caitlin Simpson, Martin Fuller, Suruchi Roychoudhry, Chris A Bell

## Abstract

Plant-parasitic nematodes secrete molecules to manipulate their hosts, but little is known about their mode of delivery and packaging. Here, we describe microRNA-containing exosomes that are secreted by root-knot nematodes and systemically increase host susceptibility. By revealing a novel mode of nematode-plant communication, our findings outline a mechanism for the delivery of nematode patho-molecules, offering a new target for disrupting parasitism at the level of vesicle-mediated delivery.
