## Supporting Information for "Exosome-mediated delivery of microRNAs by root-knot nematodes"

### Sheet: miRNA_expression
	Minus-Res	Homogenate	Plus-Res		mature_seq	star_seq	precursor_seq
NovelmiRNA-44	0	0	1564		uaccugguugauccugcg	cggggucguugagaaaug	cggggucguugagaaaugcuaccugguugauccugcg
NovelmiRNA-61	0	301	410		uacgagguguagcguaua	uaggcugcuucuuauc	uaggcugcuucuuaucacuggaaaaugugugauacgagguguagcguaua
NovelmiRNA-4	112	0	272		aggucugugaugcccuuagaugu	uucuuagagggauuacggccuuu	uucuuagagggauuacggccuuuuaggucgcggauguuugaggcaauaaaaggucugugaugcccuuagaugu
NovelmiRNA-8	0	0	263		ucgcggcgacgugggcggu	ugcccgcgacaucgugaga	ucgcggcgacgugggcgguucacugcccgcgacaucgugaga
NovelmiRNA-18	0	0	182		ggaggucgcggguucgauuccc	gauaaaacccccauagacccucuuu	gauaaaacccccauagacccucuuuaauuucauuuaauuuuucuacuuaaaucugccuaggaggucgcggguucgauuccc
NovelmiRNA-47	0	0	182		ggaggucgcggguucgauuccc	guucuaacccccguauucccucuua	guucuaacccccguauucccucuuaauuuauuuuuauuuucuccuugaaucugcauaggaggucgcggguucgauuccc
NovelmiRNA-48	0	0	123		guugauuuggauugcuugu	auguaaucuaaaaggacau	guugauuuggauugcuuguaccagcgccaguuggacuccauuugaugguauauguaaucuaaaaggacau
NovelmiRNA-53	0	0	78		guucgaucccgcccccagc	ggucguggguucgauccc	ggucguggguucgauccccgccccuagccguuuuuuuccuuuuucacgaacugggggucguggguucgaucccgcccccagc
NovelmiRNA-36	44	0	57		aacuugggguaguagcua	gucugcucgaaagaaau	gucugcucgaaagaaauagaagagaaucucuucaaaaacuugggguaguagcua
NovelmiRNA-28	0	0	56		ucuagagguuguggguuca	aaccccucaaccucuaugauu	ucuagagguuguggguucaaaaccccucaaccucuaugauu
NovelmiRNA-31	0	24	51		agguuguagguucgauucc	uuucgaaccccuaccaccccu	uuucgaaccccuaccaccccucuuuuauuucuuuuaguuuucuccuugaaucugccuaggagguuguagguucgauucc
NovelmiRNA-9	0	0	47		guaggucguugccagauu	acuggcacccacacuuacuc	acuggcacccacacuuacucuacuggcccgucgugccugcgacgguccguccuguaggucguugccagauu
NovelmiRNA-11	0	21	42		agguuguagguucgauucc	auugaauccccacagccuaa	auugaauccccacagccuaacuuuauuuuugucuuuaauucccuugauaauccuagagguuguagguucgauucc
NovelmiRNA-68	0	0	38		gcgaaaguagcucagucggu	cggcaguguuuuuuguuu	cggcaguguuuuuuguuuggaggagugcgaaaguagcucagucggu
NovelmiRNA-32	0	0	29		agguccgggguucgauucc	auccaaccccacaacccca	auccaaccccacaaccccacuucaauuuucuccuuaaauuuuuuuauuuuugcuuagagguccgggguucgauucc
NovelmiRNA-69	17	0	26		aggucgcggguucgaaucc	uuucgauaccgcugauuccg	aggucgcggguucgaauccccggaaguguauuaggguuuucgauaccgcugauuccg
NovelmiRNA-22	0	0	23		cguguaggagggcguggg	cuucccucucuaaauuau	cguguaggagggcguggguuaccugauccguacagcuaagcuuuaugcggaaaccacccuucccucucuaaauuau
NovelmiRNA-26	0	0	23		aggucggggguucgauucc	guucgaaccaccacauccccu	guucgaaccaccacauccccuuuuuaauuucuuuuaauuuuucuacuuaaaucugccuaggaggucggggguucgauucc
NovelmiRNA-55	40	0	19		ugugggcgcuugauggca	ccacaggcguccugugg	ccacaggcguccugugggcuuaguaggcgugcugugugggcgcuugauggca
NovelmiRNA-33	0	0	17		gaggucaucgguucgauu	uugaacccccacagccucac	uugaacccccacagccucacuuuauuuuucuuuuaauucuccuuuuccacuuagaggucaucgguucgauu
NovelmiRNA-7	20	0	15		acgaagacgaagaagaaga	uucuucuucuucuucaggg	acgaagacgaagaagaagaauuagugaaagagaaaguggguuuuuucuucucuucuucuucuucuucuucuucaggg
NovelmiRNA-19	40	0	15		ugugggcgcuugauggca	ucguugggcgucuacaaaa	ugugggcgcuugauggcaugcauggcucauccguacuacgucguugggcgucuacaaaa
NovelmiRNA-49	0	0	15		agguuguagguucaaaucc	guuugaacccccacaaccucu	guuugaacccccacaaccucuuuuuauuuuucauuaauaauacauuacuuauuuucaccuaaaacaagagguuguagguucaaaucc
NovelmiRNA-2	0	0	12		uuagggaaaaggguuggc	caacccugcucacauuguu	caacccugcucacauuguuggaauaaugauuuauucccuuagggaaaaggguuggc
NovelmiRNA-50	0	0	10		gugagcuggguucagaau	gugagacaguucgguccaua	gugagcuggguucagaauauugugagacaguucgguccaua
NovelmiRNA-64	0	0	10		uggcggcggcggugguggu	cuccaccuccguuucuauu	cuccaccuccguuucuauugccauuggcacccgaugaucuuggcggcggcggugguggu
NovelmiRNA-66	0	0	9		uugggaaaagguguggcuu	gcccacuucugaacc	gcccacuucugaaccaaucagguggaguggguggagcucgaacucgcugauugguugggaaaagguguggcuu
NovelmiRNA-1	0	27	0		gaggaauuccaaguaagu	uuucaggaaauccuuca	gaggaauuccaaguaagucauccagaaagacuuucaggaaauccuuca
NovelmiRNA-3	0	12	0		aggucagggguucgauucc	guucgaauccccauagccuaa	guucgaauccccauagccuaacuuuauuuuucucuuuaauccuuaaaacauccuagaggucagggguucgauucc
NovelmiRNA-5	0	82	0		aaagucggccauagugauc	ccugacugugagaccgacu	ccugacugugagaccgacuagucgaacagagauaaaagucggccauagugauc
NovelmiRNA-6	0	29	0		gaggucguggguucgaacccca	gguucgauccccacgccucgc	gguucgauccccacgccucgcaaaauuuauuuuuuuucuuuuuuuucucccuuccucgcgcguucuaggaggucguggguucgaacccca
NovelmiRNA-10	3	0	0		cgguggacugcucgagcugcu	cggcgagagcaugucgccgua	cgguggacugcucgagcugcucccacggcgagagcaugucgccgua
NovelmiRNA-12	0	44	0		gcaggucguggguucgaaucc	guucgauucccacgccucac	guucgauucccacgccucacauuuuuuuccuuauuuuuccccucucucgcgcgcacuugcaggucguggguucgaaucc
NovelmiRNA-13	0	11	0		cuggugaugugggaugaa	uauuccauucaucuggg	uauuccauucaucugggagcggcgaagauguaucaugaucugagucagcauuacuggugaugugggaugaa
NovelmiRNA-14	0	24	0		aaaagauuugaguaugagu	uuauuucgcaucaaacac	aaaagauuugaguaugagucgccagcauuuuguuguggcaaugguguugugcggcuuauuucgcaucaaacac
NovelmiRNA-16	0	527	0		aggucugugaugcccuuagaug	ucuuagagggauuacggccuuu	ucuuagagggauuacggccuuuuaggucgcggauguuugaggcaauaaaaggucugugaugcccuuagaug
NovelmiRNA-17	6	0	0		cgacgaucuguagcgagu	uccaugaugauccgucgug	uccaugaugauccgucgugaccacgacgaucuguagcgagu
NovelmiRNA-20	0	14	0		agagaauccugaggugcu	cgcuuccauuuuccca	agagaauccugaggugcuacgcuuccauuuuccca
NovelmiRNA-21	0	361	0		gugaagucguaacaaggua	gcuuguuggguauuu	gugaagucguaacaagguagccauacuagaagguguggguggaucaccuacuuuucagggagagcuaaugcuuguuggguauuu
NovelmiRNA-23	0	47	0		uuuggcagugaggcugug	cagucucaccucauuuu	uuuggcagugaggcugugggaucgagccccacagucucaccucauuuu
NovelmiRNA-25	0	23	0		gaggucguagguucgaauccc	guucgauucccacgccuccc	guucgauucccacgccucccauuccauuuucuuuaauucuuuuuuucacucgcuuccuggaggucguagguucgaauccc
NovelmiRNA-27	0	20	0		aggucgcggguucgaucccca	ggguucgaacccccacagccuca	ggguucgaacccccacagccucaccuuuauucccuuaauauuuuuacccccccuucagcccugaggucgcggguucgaucccca
NovelmiRNA-30	9	0	0		uguguauguguguauguugu	uuuauauauauguauuauca	uguguauguguguauguuguauguauguauguauguauguauauauguauuuauauauauguauuauca
NovelmiRNA-34	0	26	0		aaaaaugggagguaaacu	uguaccaaucccacuuugg	uguaccaaucccacuuuggaaagcuuuccaaaaaugggagguaaacu
NovelmiRNA-35	0	15	0		uuggaguugacuguaguu	cuauccgacccauga	cuauccgacccaugauuuggaguugacuguaguu
NovelmiRNA-37	0	14	0		acugguggucguggguuc	ucccgcccauccucuu	ucccgcccauccucuuuuuuaauucuauuuucacaaacugguggucguggguuc
NovelmiRNA-38	36	22	0		aucuagagguuguggguu	ccccucaaccucuaugauuu	aucuagagguuguggguucaaaaccccucaaccucuaugauuu
NovelmiRNA-40	0	22	0		cggggcguggaccagcauggauu	ucggauguggaacgguga	ucggauguggaacggugaugagccgguccaccgaucggcucggggcguggaccagcauggauu
NovelmiRNA-41	0	3	0		cugcugcugcuguugcugcugu	agggguugcuguuguaguugcg	agggguugcuguuguaguugcguaagaugcugcugcugcuguugcugcugu
NovelmiRNA-45	0	166	0		cuaccgauugaaugauuc	auuauuuagaggaagga	cuaccgauugaaugauucggugaaauguucagaucgcggcgacaugggcgguucacugcccgcgacgucgcgagaaguccauugaaccuuauuauuuagaggaagga
NovelmiRNA-46	0	44	0		gggaaacucugauggaaa	uccuucaagucuuaccuu	uccuucaagucuuaccuuagugagucuuaggaugaccuaagaaagggaaacucugauggaaa
NovelmiRNA-52	0	20	0		aggucgcggguucgaucccca	gguucgaacccccacagccuca	gguucgaacccccacagccucaccuuuauucccuuaauauuuuuacccccccuucagcccugaggucgcggguucgaucccca
NovelmiRNA-54	0	44	0		gcaggucguggguucgaaucc	guucgauucccacacgccucaa	guucgauucccacacgccucaaccuuuauuuucuuuuaauuacuuaggucugacugcaggucguggguucgaaucc
NovelmiRNA-56	0	14	0		guugucguggguucgauu	uccaacccacacaaccc	uccaacccacacaaccccucuuuaauuucuuuuaaguuuuauccuuaaaucuucccagguugucguggguucgauu
NovelmiRNA-57	15	0	0		cgauagaccguagaccac	guuguaugguccguugau	guuguaugguccguugaucaaccgauagaccguagaccac
NovelmiRNA-62	0	119	0		uuguggaaguguuguauu	uacaaaacuuccacauc	uuguggaaguguuguauuuauuuugaaauaaauacaaaacuuccacauc
NovelmiRNA-65	0	20	0		uugguucagugguagaau	aauaggguccgcugucucacagu	aauaggguccgcugucucacagugcacgaugcaccauguuucacagugcauguugcacuugguucagugguagaau
NovelmiRNA-67	0	13	0		auuugugacgcgcaugaa	caugugguuucagauga	caugugguuucagaugacauuugugacgcgcaugaa
NovelmiRNA-70	0	42	0		gaucuggcaaguugagcaac	aguuuguacuuggauugg	gaucuggcaaguugagcaacguugauuccaguuuguacuuggauugg
miRNA annotation when aligned to C. elegans and S. lycopersium miRBase
cel-let-7-5p	329	2197	1055		ugagguaguagguuguauaguu	cuaugcaauuuucuaccuuacc	ugagguaguagguuguauaguuuggaauauuaccaccggugaacuaugcaauuuucuaccuuacc
cel-miR-1-3p	468	230731	593		uggaauguaaagaaguaugu	auacuuccuuacaugcccaua	auacuuccuuacaugcccauacuauaucauaaauggauauggaauguaaagaaguaugu
cel-miR-50-5p	378	220954	396		ugauaugucugguauucuugggu	ccgcauauuagacguaucgac	ugauaugucugguauucuuggguuugaacuuccagcguugaacccgcauauuagacguaucgac
cel-miR-87-3p	113	105234	111		gugagcaaaguuucaggugugc	ccgccugauacuuucgucucaaccu	ccgccugauacuuucgucucaaccucgcugucagauuggucguaggugagcaaaguuucaggugugc
cel-miR-124-3p	33	26243	21		uaaggcacgcggugaaugcca	gcaugcacccuagugacuuuagu	gcaugcacccuagugacuuuaguggacaucuaagucuuccaacuaaggcacgcggugaaugcca
cel-miR-71-5p	17	35955	12		ugaaagacauggguagugaga	uaucacuauucuguuuuucgcc	ugaaagacauggguagugagacgucggagccucgucguaucacuauucuguuuuucgcc
cel-miR-72-5p	7	30689	8		aggcaagauguuggcauagcuga	agcuucgccacauucugccacg	aggcaagauguuggcauagcugaaugaucgcuauaacaacuaucagcuucgccacauucugccacg
cel-miR-44-3p	1	2209	1		ugacuagagacacauucagcu	cuggaugugcucguuggucaua	cuggaugugcucguuggucauagacgucaacacgaacuguucauaugacuagagacacauucagcu
cel-miR-45-3p	1	2209	1		ugacuagagacacauucagcu	cuggaugugcucguuagucaua	cuggaugugcucguuagucauaauauccuccacaaagcaaggacuaugacuagagacacauucagcu
cel-miR-46-3p	1	538	1		ugucauggagucgcucucuuca	aagagagccgucuauugacagu	aagagagccgucuauugacaguucaagaccacgagucguugugugcugucauggagucgcucucuuca
cel-miR-228-5p	0	99	0		aauggcacugcaugaauucacgg	gcggaucauacgguaccauagc	aauggcacugcaugaauucacggcuaugcauaacgacagaccgcggaucauacgguaccauagc
cel-miR-232-3p	0	6	0		uaaaugcaucuuaacugcgguga	ccugcaguuucgaugauuuuauc	ccugcaguuucgaugauuuuauccuuaauucugaagaugugauaaaugcaucuuaacugcgguga
cel-miR-236-3p	0	84	0		uaauacugucagguaaugacgcu	cgucuuaccuguucaauauuuaga	cgucuuaccuguucaauauuuagacugacuaucaaagagaucuaauacugucagguaaugacgcu
cel-miR-2-3p	0	1582	0		uaucacagccagcuuugaugug	aagcggugguugaugugu	aagcggugguugauguguugcaaauuaugacuuucauaucacagccagcuuugaugug
cel-miR-252-5p	0	979	0		auaaguaguagugccgcaggu	cuacugccuucugcuuaaaa	auaaguaguagugccgcagguaaccgccagucuaaaaggcuuaccuacugccuucugcuuaaaa
cel-miR-34-5p	0	17050	0		aggcagugugguuagcugguu	acggcuaccuucacugccacc	aggcagugugguuagcugguugcauauuuccuugacaacggcuaccuucacugccacc
cel-miR-79-3p	0	208	0		auaaagcuagguuaccaaagcu	cuuuggugauucagcuucaauga	cuuuggugauucagcuucaaugauuggcuacagguuucuuucauaaagcuagguuaccaaagcu
cel-miR-81-3p	0	8849	0		ugagaucaucgugaaagcuagu	cgguuuucaccgugaucugaga	cgguuuucaccgugaucugagagcaauccaaaaaugcuuuucugagaucaucgugaaagcuagu
cel-miR-82-3p	0	110	0		ugagaucaucgugaaagc	uuuuaugaacucuuauc	ugagaucaucgugaaagccaguuguuuuuaugaacucuuauc
cel-miR-86-5p	0	914	0		uaagugaaugcuuugccacagucu	ccugggcucagauucgcuuagg	uaagugaaugcuuugccacagucuucgauguucugaaaugaagccugggcucagauucgcuuagg
miR167a	0	1098	2232		ugaagcugccagcaugaucua	gaucauguggcagcaucacc	ugaagcugccagcaugaucuaaacuuuucuauugcuccguacgaggaaagaucagaucauguggcagcaucacc
miR160a	0	0	5		augugccuggcucccugua	uaaggagccaagcauacca	augugccuggcucccuguaugccacacacauucaccaauucuuugauugacugaucaguggguggcguauaaggagccaagcauacca
miR396b	0	0	4		uuccacagcuuucuugaacu	uuuuacgcuagcuguugaucg	uuuuacgcuagcuguugaucgaugacgaugaccaaguccuagucaugcuuuuccacagcuuucuugaacu
miR162	2	0	0		ucgauaaaccucugcauccag	ggaggcagcgguucaucgauc	ggaggcagcgguucaucgaucuguucccugaaaagcgauaaauacagcaacaggaagcgaucgauaaaccucugcauccag
